# Replication-independent eviction of H2B.8 reveals chromatin reprogramming during seed imbibition

**DOI:** 10.1101/2025.08.21.670522

**Authors:** Lauriane Simon, Stefania Paltrinieri, Manon Verdier, Qingyi Wang, Sylviane Cotterell, David Latrasse, Aude Maugarny-Calès, Gilles Sireta, Sophie Desset, Simon Amiard, Christophe Bailly, Kentaro Tamura, Moussa Benhamed, Christophe Tatout, Samuel Le Goff, Aline V. Probst

## Abstract

The transition from seed to seedling involves major changes in nuclear organization and gene expression, yet the extent to which this developmental transition requires chromatin reprogramming remains largely unexplored. Here, we report that Arabidopsis dry seed embryos accumulate the histone variant H2B.8, which contributes to higher-order chromatin organization by forming spatial clusters that structure the 3D nuclear space. H2B.8 forms heterotypic nucleosomes at euchromatic transposons and lowly expressed genes and, during imbibition, modulates the transcriptional activation of a subset of these genes. Imbibition triggers a decrease in *H2B.8* transcripts and the eviction of H2B.8 proteins in a process that operates independently of DNA replication but requires protein translation and *de novo* transcription. Histone eviction is not limited to H2B.8 as imbibition also induces the turnover of the H3.3 histone variant, thereby initiating a broad, replication-independent chromatin reprogramming process. These findings highlight a fundamental mechanism of epigenetic regulation during early plant development.
