## Supplementary Data 1 for "Replication-independent eviction of H2B.8 reveals chromatin reprogramming during seed imbibition"

### Sheet: Suppementary Data 1
Supplementary Data 1
Hi-C interaction pairs
	WT_dry_rep1	WT_dry_rep2	h2b.8_dry_rep1	h2b.8_dry_rep2
Total_pairs_processed	74086294	74016344	90824856	94142724
Unmapped_pairs	2103200	3825922	2081217	5460738
Low_qual_pairs	0	0	0	0
Unique_paired_alignments	54062143	49342390	64796260	63078996
Multiple_pairs_alignments	15682473	18153898	21260034	22029364
Pairs_with_singleton	2238478	2694134	2687345	3573626
Low_qual_singleton	0	0	0	0
Unique_singleton_alignments	0	0	0	0
Multiple_singleton_alignments	0	0	0	0
Reported_pairs	54062143	49342390	64796260	63078996
valid_interaction	28905632(39%)	30371628(41%)	36166375(39,8%)	38685986(41%)
valid_interaction_rmdup	21355985	18380795	14716925	24718105
trans_interaction	3197077	2672654	2688318	3461494
cis_interaction	18158908	15708141	12028607	21256611
cis_shortRange	6650147	5907886	3675834	7798102
cis_longRange	11508761	9800255	8352773	13458509
Merged-replicates	WT_dry_merged	h2b.8_dry_merged
valid_interaction	59277260	74852361
valid_interaction_rmdup	39662363	39374071
trans_interaction	5851747	6121168
cis_interaction	33810616	33252903
cis_shortRange	12516381	11448629
cis_longRange	21294235	21804274
