## Supplementary Data 2 for "Replication-independent eviction of H2B.8 reveals chromatin reprogramming during seed imbibition"

### Sheet: Cloning
Supplementary Data 2
Primers for cloning
	Name	Cloning procedure	Description		Sequence
	pH2B8::(4x)Myc-H2B.8	Gibson cloning	H2B.8 promoter & 5'UTR	For	TGTACAAAAAAGCAGGCTGCGGCCGCATCAAATTTGATTCTGTAGATATAC
				Rev	ACCCGCTCATATTCTTCGTTAGAAATAACCG
			Myc-H2B.8 in pTP1	For	AACGAAGAATATGAGCGGGTTAATTAAC
				Rev	CGAATTCCTGCAGCCCGGGGGATCCCTAACGTTTCCTACTATCATAAC
	pHTR5::(4x)Myc-H2B.8	Gibson cloning	promoter HTR5	For	TGTACAAAAAAGCAGGCTGCAGATCCGATATAACAAAATTTGAATC
				Rev	ACCCGCTCATCTGTTCAACAAATTAACAAGATTTAG
			Myc-H2B.8	For	TGTTGAACAGATGAGCGGGTTAATTAAC
				Rev	CATTAAAGCACTAACGTTTCCTACTATCATAAC
			OCS terminator	For	GAAACGTTAGTGCTTTAATGAGATATGCG
				Rev	CGAATTCCTGCAGCCCGGGGAATCAGTAAATTGAACGGAG
	pH2B.8::(3x)Flag-H3.3	Gibson cloning	promoter H2B.8	For	TGTACAAAAAAGCAGGCTGCGCGGCCGCATCAAATTTG
				Rev	TCTCCTCCAGCGGCGGCCATGTTAAGATTTAAAAAGGGCGTTTTGG
			Flag	For	ATGGCCGCCGCTGGAGGA
				Rev	GGGGTATCCTCCAGCGGC
			H3.3 CDS with UTR	For	CGGCCGCTGGAGGATACCCCATGGCTCGTACTAAGCAAAC
				Rev	CGAATTCCTGCAGCCCGGGGTATTGAAAAGAACTTTGAAACAGAAAG
	pH2B.8::H2B.8-GFP		H2B.8 promoter, 5'UTR and CDS	For	AACCAATTCAGTCGACTATATAGTAGGCTGCGAAGGAGCG
				Rev	AAGCTGGGTCTAGATATCCACGTTTCCTACTATCATAACCAACG
	pH2B.8::GUS	Gateway	H2B.8 promoter & 5'UTR	For	GGGGACAAGTTTGTACAAAAAAGCAGGCTTCGATTCTGTAGATATACTCTTC
				Rev	GGGGACCACTTTGTACAAGAAAGCTGGGTGATTCTTCGTTAGAAATAACCG
	pH2B.4::GUS	Gateway	H2B.4 promoter & 5'UTR	For	GGGGACAAGTTTGTACAAAAAAGCAGGCTTCGTACCATCTCCTGACAAACGC
				Rev	GGGGACCACTTTGTACAAGAAAGCTGGGTGTGATACGGTTTTTCTCGAGG
	pH2B.8::H2B.8-(3x)Flag	Gibson cloning	H2B.8 tail	For	GGTTATTTCTAACGAAGAATATGGCGCCGAGAAAACCAAAG
				Rev	TTATACACATATCTCCTATACTCATCTCCCGCCAAATCG

### Sheet: RT-qPCR
Supplementary Data 2
Primers for RT-qPCR
	Name		Sequence
	H2B.8 (AT1G08170)	For	CGCAAGATCTCACTTTCTCCA
		Rev	CGATCATCCACCGGAATCTT
	H2B.2 (AT5G22880)	For	AGACTGCGGTGAGACTTGTG
		Rev	AGTAGATTTCATAGCCGTGCCA
	MON1 (At2g28390)	For	AACTCTATGCAGCATTTGATCCACT
		Rev	TGATTGCATATCTTTATCGCCATC
	TIP41 (At4g34270)	For	GTGAAAACTGTTGGAGAGAAGCAA
		Rev	TCAACTGGATACCCTTTCGCA

### Sheet: Genotyping
Supplementary Data 2
Primers for genotyping
	Mutant / Transgenic line		Sequence
	hira-1	WT	CTACTAAAATTTGAGGCCGGG
			GAGAGTCACTGTTTTGGCTGG
		T-DNA	AACGTCCGCAATGTGTTATTAAGTTGTC
			GAGAGTCACTGTTTTGGCTGG
	h2b.8-3 (SM_3_38239)	WT	TTCTGCATCACTTGTCAATGG
			AAGGTATTCGAACGACACGTG
		T-DNA	TACGAATAAGAGCGTCCATTTTAGAGTGA
			AAGGTATTCGAACGACACGTG
	ssrp1-2 (SALK_001283)	WT	CCAGAAAAATTTAAGCCGGAG
			TCCCAAATGGAAAGAGATGTG
		T-DNA	ATTTTGCCGATTTCGGAAC
			TCCCAAATGGAAAGAGATGTG
	Presence of the pH2B.8::Myc-H2B.8 transgene	For	CGGTAGCGCTGTTATCATG
		Rev	TACTCATCTCCCGCCAAATC
	Presence of the pH2B.8::H2B.8-Flag transgene	For	GGAAGAAGGAGATCCGTGTG
		Rev	CCATACTCTCTAAGTTAAACC

### Sheet: ChIP-qPCR
Supplementary Data 2
Primers for ChIP-qPCR
	Name		Sequence
	UEVC1 (AT2G36060)	For	GGTGACTGAAATGTGAATTTGCATG
		Rev	ATGCAGCCATCTCCTTCTTC
	H2B.8 (AT1G08170)	For	CGCAAGATCTCACTTTCTCCA
		Rev	CGATCATCCACCGGAATCTT
	Ta3	For	AAGAGAGCTGGCAGAAGCAGTTGA
		Rev	ACGCCCTTTACCTTGACCTCCTTT
	Transcriptional Silent Information (TSI)	For	CTCTACCCTTTGCATTCATGAATCCTT
		Rev	GATGGGCAAAAGCCCTCGGTTTTAAAATG
