## Supplementary Data 3 for "Replication-independent eviction of H2B.8 reveals chromatin reprogramming during seed imbibition"

### Sheet: Datasets used in this study
Supplementary Data 3
List of RNA-, ATAC- and ChIP-seq datasets used in this study
	Data set	Ref DOI	GEO accession
	H3K4me3 ChIP-seq (Figure S2)	10.1038/s41477-024-01744-6	GSE243806
	H3K27me3 ChIP-seq (Figure 1)
	H2A.Z ChIP-seq (Figure 1)	10.1038/s41467-022-35509-6	GSE209642
	H3.3 ChIP-seq (Figure S2)
	H3K27me3 ChIPseq (Figure S12)	10.1016/j.jgg.2022.09.001	GSE167503
	ATAQ-seq (Figure S2)	10.1038/s41467-024-46082-5	GSE250330
	RNA-seq (Figure 4, S12)	10.1186/s13059-017-1302-3	GSE94457
	H2B.8 ChIP-seq (sperm, seedlings, Figure S2)	10.1038/s41586-022-05386-6	GSE161366
